# SDR enzymes oxidize specific lipidic alkynylcarbinols into cytotoxic protein-reactive species

**DOI:** 10.1101/2021.09.15.460423

**Authors:** Pascal Demange, Etienne Joly, Julien Marcoux, Patrick R. A. Zanon, Dymytrii Listunov, Pauline Rullière, Cécile Barthes, Céline Noirot, Jean-Baptiste Izquierdo, Karen Pradines, Romain Hee, Maria Vieira de Brito, Marlène Marcellin, Rémi-Félix Serre, Olivier Bouchez, Odile Burlet-Schiltz, Maria Conceição Ferreira Oliveira, Stéphanie Ballereau, Vania Bernardes-Génisson, Valérie Maraval, Patrick Calsou, Stephan M. Hacker, Yves Génisson, Remi Chauvin, Sébastien Britton

## Abstract

Hundreds of cytotoxic natural or synthetic lipidic compounds contain chiral alkynylcarbinol motifs, but the mechanism of action of those potential therapeutic agents remains unknown. Using a genetic screen in haploid human cells, we discovered that the enantiospecific cytotoxicity of numerous terminal alkynylcarbinols, including the highly cytotoxic dialkynylcarbinols, involves a bioactivation by HSD17B11, a short-chain dehydrogenase/reductase (SDR) known to oxidize the C-17 carbinol center of androstan-3-alpha,17-beta-diol to the corresponding ketone. A similar oxidation of dialkynylcarbinols generates dialkynylketones, that we characterize as highly protein-reactive electrophiles. We established that, once bioactivated in cells, the dialkynylcarbinols covalently modify several proteins involved in protein-quality control mechanisms, resulting in their lipoxidation on cysteines and lysines through *Michael* addition. For some proteins, this triggers their association to cellular membranes and results in endoplasmic reticulum stress, unfolded protein response activation, ubiquitin-proteasome system inhibition and cell death by apoptosis. Finally, as a proof-of-concept, we show that generic lipidic alkynylcarbinols can be devised to be bioactivated by other SDRs, including human RDH11 and HPGD/15-PGDH. Given that the SDR superfamily is one of the largest and most ubiquitous, this unique cytotoxic mechanism-of-action could be widely exploited to treat diseases, in particular cancer, through the design of tailored prodrugs.

Graphical abstract.
