## Supplementary File 1 for "SDR enzymes oxidize specific lipidic alkynylcarbinols into cytotoxic protein-reactive species"

### Sheet: DACone 10-modified aa
Modified aa	Identifier_Position	Identified in
K	P50454_K94	Exp.1+2
C	Q13268_C212	Exp.1+2
C	Q00839_C594	Exp.1+2
C	P62280_C60	Exp.1+2
C	P09382_C61	Exp.1+2
C	P30101_C244	Exp.1+2
C	P07237_C312	Exp.1+2
C	Q13268_C92	Exp.1+2
D	P10809_D203	Exp.1+2
C	P08670_C328	Exp.1+2
C	Q8NC51_C11	Exp.1+2
C	P60709_C272	Exp.1+2
C	P11279_C338	Exp.1+2
C	P52272_C694	Exp.1+2
C	P30101_C92	Exp.1+2
C	P60709_C217	Exp.1+2
K	P60709_K50	Exp.1+2
C	P09382_C43	Exp.1+2
C	Q15084_C297	Exp.1+2
K	P08670_K97	Exp.1+2
C	Q07065_C100	Exp.1+2
C	P62829_C28	Exp.1+2
C	P08865_C148	Exp.1+2
C	P62820_C26	Exp.1+2
C	Q14103_C126	Exp.1+2
C	P14174_C81	Exp.1+2
K	P21796_K252	Exp.1+2
C	P60866_C36	Exp.1+2
K	P10809_K301	Exp.1+2
C	P52597_C290	Exp.1+2
C	P60709_C257	Exp.1+2
C	P10809_C442	Exp.1+2
C	Q86SX6_C67	Exp.1+2
C	P10809_C237	Exp.1+2
C	P04350_C239	Exp.1+2
C	P60866_C70	Exp.1+2
C	P50990_C36	Exp.1+2
C	P62857_C27	Exp.1+2
C	P05141_C257	Exp.1+2
K	P08238_K53	Exp.1+2
C	P62937_C62	Exp.1+2
C	P23528_C39	Exp.1+2
C	Q15365_C109	Exp.1+2
C	P37802_C124	Exp.1+2
C	P14618_C326	Exp.1+2
C	O14979_C177	Exp.1+2
C	P14618_C49	Exp.1+2
K	P08670_K139	Exp.1+2
K	P05388_K77	Exp.1+2
C	P62888_C52	Exp.1+2
C	Q00839_C562	Exp.1+2
C	P62888_C85	Exp.1+2
C	P21796_C232	Exp.1+2
C	A0A2R8Y4L2_C130	Exp.1+2
C	P30536_C19	Exp.1+2
K	P10809_K352	Exp.1+2
C	O43707_C60	Exp.1+2
C	P21964_C145	Exp.1+2
K	P60709_K326	Exp.1+2
C	P23528_C139	Exp.1+2
K	P62805_K92	Exp.1+2
C	P46782_C155	Exp.1+2
C	P62820_C126	Exp.1+2
C	P25398_C130	Exp.1+2
C	P62249_C25	Exp.1+2
C	P12004_C162	Exp.1+2
C	P06748_C275	Exp.1+2
C	P21796_C127	Exp.1+2
K	P61604_K28	Exp.1+2
K	P60709_K291	Exp.1+2
C	O43395_C37	Exp.1+2
K	P10809_K96	Exp.1+2
C	P30048_C229	Exp.1+2
K	P06576_K198	Exp.1+2
C	Q15233_C145	Exp.1+2
C	P25398_C92	Exp.1+2
C	P27797_C105	Exp.1+2
C	P10809_C447	Exp.1+2
C	P30084_C111	Exp.1+2
C	P12235_C129	Exp.1+2
L	Q15084_L296	Exp.1+2
K	P68104_K273	Exp.1+2
C	P09234_C6	Exp.1+2
C	P30084_C213	Exp.1+2
V	P05386_V63	Exp.1+2
C	P68363_C347	Exp.1+2
C	P49411_C127	Exp.1+2
C	P25398_C50	Exp.1+2
C	P30044_C100	Exp.1+2
C	P49411_C290	Exp.1+2
C	P04350_C12	Exp.1+2
C	P78371_C395	Exp.1+2
C	P08134_C107	Exp.1+2
C	Q9NQC3_C1101	Exp.1+2
C	P12004_C135	Exp.1+2
N	P08670_N283	Exp.1+2
C	P37108_C56	Exp.1+2
C	O14979_C303	Exp.1+2
K	P10809_K250	Exp.1+2
K	P08670_K104	Exp.1+2
C	Q56VL3_C46	Exp.1+2
C	Q99714_C58	Exp.1+2
C	Q9ULV4_C330	Exp.1+2
K	P07237_K444	Exp.1+2
C	Q99729_C98	Exp.1+2
C	O14979_C277	Exp.1+2
C	P23396_C97	Exp.1+2
C	Q09666_C2162	Exp.1+2
G	P10809_G143	Exp.1+2
C	Q14103_C226	Exp.1+2
C	P40926_C285	Exp.1+2
K	P49411_K342	Exp.1+2
C	Q15149_C3295	Exp.1+2
K	P62736_K70	Exp.1+2
C	P46782_C172	Exp.1+2
C	Q00839_C497	Exp.1+2
C	Q14103_C252	Exp.1+2
C	P46782_C66	Exp.1+2
N-terminal	P60903_N-terminal2	Exp.1+2
N-terminal	P51970_N-terminal2	Exp.1+2
N-terminal	P14174_N-terminal2	Exp.1+2
C	P62244_C72	Exp.1
C	P40926_C212	Exp.1
C	P22626_C50	Exp.1
C	P09651_C43	Exp.1
C	P04181_C150	Exp.1
C	P49458_C48	Exp.1
C	P23528_C80	Exp.1
C	Q99497_C46	Exp.1
C	P63000_C157	Exp.1
K	P30040_K137	Exp.1
C	P01111_C118	Exp.1
K	P05556_K228	Exp.1
C	P57721_C141	Exp.1
C	P83731_C6	Exp.1
K	P05556_K784	Exp.1
C	Q99714_C91	Exp.1
K	P61604_K70	Exp.1
C	P04406_C247	Exp.1
C	P42704_C208	Exp.1
S	Q13263_S757	Exp.1
C	Q56VL3_C106	Exp.1
C	P63167_C56	Exp.1
C	P05388_C27	Exp.1
C	P62937_C115	Exp.1
C	P82932_C105	Exp.1
C	Q15233_C208	Exp.1
C	P62937_C161	Exp.1
K	P07237_K436	Exp.1
C	P12814_C180	Exp.1
K	P07237_K424	Exp.1
K	P06576_K133	Exp.1
C	Q8NBS9_C254	Exp.1
K	P30101_K433	Exp.1
F	O75369_F22	Exp.1
C	P07858_C319	Exp.1
K	P10809_K473	Exp.1
C	Q9BS26_C318	Exp.1
C	P55145_C75	Exp.1
C	P34897_C91	Exp.1
D	Q9H3N1_D108	Exp.1
P	P48047_P140	Exp.1
C	P50454_C156	Exp.1
C	Q99729_C224	Exp.1
C	P14625_C138	Exp.1
K	P13073_K149	Exp.1
V	P61604_V26	Exp.1
E	P40926_E284	Exp.1
N-terminal	P49458_N-terminal2	Exp.1
K	Q99623_K24	Exp.2
A	Q15149_A3686	Exp.2
K	Q9Y4L1_K51	Exp.2
K	P60709_K359	Exp.2
C	P30101_C85	Exp.2
C	P07355_C262	Exp.2
K	P49411_K79	Exp.2
K	A6NMY6_K104	Exp.2
P	P21333_P1990	Exp.2
K	A0A0U1RRH7_K100	Exp.2
S	P60709_S271	Exp.2
K	P40926_K45	Exp.2
K	P46782_K182	Exp.2
K	P10809_K493	Exp.2
C	P60903_C83	Exp.2
C	P31943_C290	Exp.2
C	Q9Y265_C94	Exp.2
K	P35232_K128	Exp.2
C	P27797_C137	Exp.2
K	P12814_K214	Exp.2
C	P60709_C285	Exp.2
K	P68104_K146	Exp.2
L	P10809_L271	Exp.2
R	P43308_R173	Exp.2
C	P68104_C411	Exp.2
K	P60709_K191	Exp.2
C	P46060_C573	Exp.2
I	P52597_I127	Exp.2
C	Q71DI3_C111	Exp.2
K	P10809_K269	Exp.2
C	P24534_C161	Exp.2
M	P30040_M233	Exp.2
K	Q15149_K2931	Exp.2
Q	P60709_Q49	Exp.2
T	P21333_T2599	Exp.2
K	Q15149_K1210	Exp.2
K	P10809_K516	Exp.2
K	P60842_K99	Exp.2
K	P51571_K168	Exp.2
K	Q9BW72_K103	Exp.2
K	Q9NS69_K76	Exp.2
K	Q15149_K2841	Exp.2
K	P17987_K33	Exp.2
C	P51991_C196	Exp.2
E	P14618_E480	Exp.2
S	P50454_S47	Exp.2
C	O43390_C226	Exp.2
K	P08670_K294	Exp.2
C	P31943_C22	Exp.2
C	P04843_C477	Exp.2
K	P60709_K315	Exp.2
C	P29692_C217	Exp.2
K	P68104_K212	Exp.2
K	Q8N684_K379	Exp.2
K	P06748_K80	Exp.2
K	Q15149_K1224	Exp.2
C	P17987_C397	Exp.2
K	P09382_K29	Exp.2
K	P17987_K180	Exp.2
V	P60709_V219	Exp.2
G	P17987_G144	Exp.2
G	P61978_G404	Exp.2
C	O00303_C256	Exp.2
A	P14209_A159	Exp.2
C	P17844_C170	Exp.2
C	Q15149_C4494	Exp.2
C	Q00839_C453	Exp.2
C	P36542_C103	Exp.2
C	A5A3E0_C957	Exp.2
K	P05388_K264	Exp.2
C	P08865_C163	Exp.2
K	P06576_K212	Exp.2
C	Q09666_C1833	Exp.2
Q	P30084_Q205	Exp.2
C	P38646_C66	Exp.2
Y	P60709_Y337	Exp.2
K	P06748_K248	Exp.2
K	P14625_K168	Exp.2
K	P10809_K481	Exp.2
K	Q15084_K102	Exp.2
C	P52272_C676	Exp.2
C	P14618_C474	Exp.2
S	Q9UNW1_S335	Exp.2
K	P09669_K38	Exp.2
C	P50991_C295	Exp.2
C	P35637_C428	Exp.2
E	P49411_E289	Exp.2
D	P60709_D211	Exp.2
K	P45880_K277	Exp.2
K	P30101_K296	Exp.2
K	P21796_K266	Exp.2
T	P60903_T27	Exp.2
C	P30040_C157	Exp.2
T	P40926_T213	Exp.2
A	P60709_A220	Exp.2
C	O00148_C86	Exp.2
K	P10809_K396	Exp.2
V	Q8N766_V963	Exp.2
V	O14979_V175	Exp.2
C	P62937_C52	Exp.2
K	P05556_K190	Exp.2
I	P10809_I371	Exp.2
A	Q99623_A22	Exp.2
C	Q9Y277_C65	Exp.2
I	P10809_I374	Exp.2
C	P31943_C34	Exp.2
K	O43615_K282	Exp.2
E	Q15149_E423	Exp.2
K	P21796_K20	Exp.2
P	P55072_P571	Exp.2
D	P60709_D184	Exp.2
C	Q00839_C607	Exp.2
K	P08670_K445	Exp.2
M	P60709_M313	Exp.2
N-terminal	P62249_N-terminal2	Exp.2

### Sheet: DACone 11-modified aa
Modified aa	Identifier_Position	Identified in
K	P60709_K50	Exp.1+2
C	P30048_C229	Exp.1+2
C	P09234_C6	Exp.1+2
D	P60709_D184	Exp.1+2
K	P68104_K273	Exp.1+2
K	P14625_K434	Exp.1+2
C	P49411_C127	Exp.1+2
T	Q9P0M9_T129	Exp.1+2
T	Q9NRF8_T348	Exp.1+2
C	Q15149_C1405	Exp.1+2
K	P60709_K315	Exp.1+2
C	P60709_C285	Exp.1+2
H	P60709_H173	Exp.1+2
C	Q8NC51_C11	Exp.1+2
C	P30101_C244	Exp.1+2
K	P08670_K294	Exp.1+2
C	Q96HE7_C241	Exp.1+2
C	P60709_C272	Exp.1+2
C	P08670_C328	Exp.1+2
C	P30101_C92	Exp.1+2
C	Q99757_C90	Exp.1+2
C	P23246_C431	Exp.1+2
C	P07237_C312	Exp.1+2
C	P09382_C61	Exp.1+2
C	P11279_C338	Exp.1+2
C	Q9NQC3_C1101	Exp.1+2
K	P68104_K146	Exp.1+2
C	P62820_C26	Exp.1+2
C	P60709_C217	Exp.1+2
C	P52597_C290	Exp.1+2
C	P60709_C257	Exp.1+2
C	P07355_C262	Exp.1+2
K	P08670_K129	Exp.1+2
C	P09382_C43	Exp.1+2
C	P62829_C28	Exp.1+2
K	P35232_K128	Exp.1+2
C	Q14103_C126	Exp.1+2
C	P46060_C573	Exp.1+2
C	P62857_C27	Exp.1+2
C	P62937_C115	Exp.1+2
K	Q15084_K102	Exp.1+2
C	P31943_C290	Exp.1+2
K	P08670_K373	Exp.1+2
C	P30536_C19	Exp.1+2
C	O14979_C177	Exp.1+2
K	O94925_K197	Exp.1+2
C	P10809_C442	Exp.1+2
C	P61978_C132	Exp.1+2
C	P60866_C70	Exp.1+2
C	P05141_C257	Exp.1+2
K	P07237_K326	Exp.1+2
C	O14979_C303	Exp.1+2
K	Q15149_K1210	Exp.1+2
K	P60709_K191	Exp.1+2
K	P08670_K139	Exp.1+2
K	P62736_K70	Exp.1+2
C	P14866_C581	Exp.1+2
C	P62937_C62	Exp.1+2
C	A0A2R8Y4L2_C130	Exp.1+2
K	P60709_K326	Exp.1+2
C	P22626_C50	Exp.1+2
C	P25398_C106	Exp.1+2
C	P06748_C275	Exp.1+2
H	P04181_H94	Exp.1+2
C	P46782_C155	Exp.1+2
C	P04350_C239	Exp.1+2
C	P27797_C137	Exp.1+2
C	P08865_C148	Exp.1+2
C	P27797_C105	Exp.1+2
C	P10809_C447	Exp.1+2
C	Q13148_C39	Exp.1+2
C	P50454_C156	Exp.1+2
C	P60602_C15	Exp.1+2
K	P08670_K445	Exp.1+2
C	P09382_C89	Exp.1+2
C	P07858_C93	Exp.1+2
C	Q00839_C607	Exp.1+2
C	P30084_C225	Exp.1+2
C	P25398_C92	Exp.1+2
C	P21796_C232	Exp.1+2
C	Q12874_C437	Exp.1+2
E	O60506_E67	Exp.1+2
C	P21796_C127	Exp.1+2
C	P51991_C196	Exp.1+2
C	P12235_C129	Exp.1+2
E	P60709_E214	Exp.1+2
K	P22626_K112	Exp.1+2
S	Q99729_S220	Exp.1+2
C	Q14103_C252	Exp.1+2
C	P68363_C347	Exp.1+2
C	A5A3E0_C957	Exp.1+2
C	P26368_C464	Exp.1+2
C	P61978_C185	Exp.1+2
K	P10809_K292	Exp.1+2
C	P62937_C52	Exp.1+2
C	Q71DI3_C111	Exp.1+2
C	A6NMY6_C133	Exp.1+2
C	Q13268_C92	Exp.1+2
C	O15371_C258	Exp.1+2
C	Q99729_C224	Exp.1+2
C	P82979_C20	Exp.1+2
C	P49411_C290	Exp.1+2
C	P04350_C12	Exp.1+2
P	Q96AG4_P275	Exp.1+2
K	P10809_K236	Exp.1+2
I	Q562R1_I163	Exp.1+2
C	P10809_C237	Exp.1+2
C	P0DN76_C169	Exp.1+2
C	P04843_C477	Exp.1+2
C	P14866_C404	Exp.1+2
K	P50454_K94	Exp.1+2
C	P84243_C111	Exp.1+2
C	P25398_C50	Exp.1+2
C	P0DPH7_C376	Exp.1+2
C	O94826_C475	Exp.1+2
C	P30101_C85	Exp.1+2
C	O14979_C277	Exp.1+2
C	P14618_C326	Exp.1+2
C	Q00839_C562	Exp.1+2
D	P40227_D404	Exp.1+2
C	P30084_C62	Exp.1+2
K	P40227_K280	Exp.1+2
G	P52597_G17	Exp.1+2
C	Q8NBS9_C247	Exp.1+2
C	Q14103_C226	Exp.1+2
C	P46782_C172	Exp.1+2
C	P30084_C213	Exp.1+2
C	O43707_C60	Exp.1+2
C	P62249_C25	Exp.1+2
K	P08670_K104	Exp.1
K	P10809_K473	Exp.1
K	P10809_K396	Exp.1
H	P60709_H161	Exp.1
E	P05204_E65	Exp.1
S	P60709_S271	Exp.1
K	Q16836_K127	Exp.1
C	P23528_C139	Exp.1
C	P49458_C48	Exp.1
K	P05556_K190	Exp.1
K	Q9NUJ1_K185	Exp.1
C	P54819_C92	Exp.1
K	P49411_K79	Exp.1
C	P23528_C80	Exp.1
C	Q99729_C98	Exp.1
A	Q00839_A559	Exp.1
K	P09234_K52	Exp.1
S	P08670_S325	Exp.1
C	Q96AG4_C59	Exp.1
K	P08670_K236	Exp.1
C	Q15233_C208	Exp.1
C	P62851_C59	Exp.1
C	P37802_C124	Exp.1
E	P60709_E226	Exp.1
D	P40227_D284	Exp.1
K	P14678_K32	Exp.1
C	Q56VL3_C106	Exp.1
C	Q06830_C173	Exp.1
C	Q9Y3D5_C90	Exp.1
C	P37108_C56	Exp.1
C	P25398_C130	Exp.1
C	P61978_C184	Exp.1
C	P09234_C9	Exp.1
K	P62318_K78	Exp.1
C	O43707_C282	Exp.1
C	P30084_C111	Exp.1
F	P62280_F62	Exp.1
C	A0A096LP55_C43	Exp.1
N	P08670_N128	Exp.1
F	P60709_F255	Exp.1
K	P60709_K328	Exp.1
I	P60709_I327	Exp.1
K	P10809_K523	Exp.1
C	P35052_C401	Exp.1
C	P07237_C343	Exp.1
C	P04181_C394	Exp.1
C	Q9UJZ1_C167	Exp.1
C	P55145_C106	Exp.1
C	P0DPH7_C347	Exp.1
C	P23246_C297	Exp.1
C	Q9GZT3_C48	Exp.1
K	P06748_K273	Exp.1
E	Q14103_E253	Exp.1
A	P09382_A133	Exp.1
W	E9PR17_W65	Exp.1
C	P08238_C412	Exp.1
C	Q56VL3_C46	Exp.1
C	P30101_C60	Exp.1
C	Q96I23_C60	Exp.1
N	P05204_N68	Exp.1
K	P61604_K70	Exp.1
C	Q9UQE7_C1134	Exp.1
C	Q13838_C165	Exp.1
G	P61978_G140	Exp.1
C	Q99714_C58	Exp.1
C	P52272_C694	Exp.1
C	P40926_C285	Exp.1
K	P08670_K313	Exp.1
Y	A5A3E0_Y769	Exp.1
M	P60709_M153	Exp.1
C	Q8TCT9_C57	Exp.1
L	P61769_L43	Exp.1
C	P31943_C22	Exp.1
K	P52272_K698	Exp.1
C	P07602_C482	Exp.1
G	Q09666_G4423	Exp.1
C	P24752_C196	Exp.1
G	P62937_G162	Exp.1
L	P08238_L415	Exp.1
A	P0DPH7_A374	Exp.1
N-terminal	P42166_N-terminal2	Exp.1
K	P06576_K212	Exp.2
S	P34897_S470	Exp.2
K	P60709_K238	Exp.2
K	P10809_K516	Exp.2
C	P14866_C472	Exp.2
C	P60842_C66	Exp.2
C	P19338_C543	Exp.2
I	P61978_I206	Exp.2
C	P68431_C111	Exp.2
K	P40227_K104	Exp.2
C	P27797_C163	Exp.2
C	Q15149_C3493	Exp.2
C	P30040_C157	Exp.2
G	P31943_G117	Exp.2
C	Q8TCS8_C242	Exp.2
C	Q99832_C511	Exp.2
C	P23368_C120	Exp.2
C	O75390_C211	Exp.2
K	P61604_K28	Exp.2
C	P42704_C848	Exp.2
C	Q9H3N1_C106	Exp.2
C	P52292_C223	Exp.2
K	P10809_K157	Exp.2
C	P0CG39_C880	Exp.2
C	A6NDY0_C180	Exp.2
C	P63244_C168	Exp.2
C	Q99714_C214	Exp.2
C	P38919_C284	Exp.2
C	P40926_C275	Exp.2
E	P02786_E694	Exp.2
Q	Q99459_Q734	Exp.2
C	Q13838_C300	Exp.2
K	P17987_K259	Exp.2
C	P09651_C43	Exp.2
C	P50991_C120	Exp.2
C	P43487_C132	Exp.2
C	O75369_C1915	Exp.2
K	P23396_K132	Exp.2
K	P02786_K693	Exp.2
K	P26641_K147	Exp.2
K	P14625_K168	Exp.2
C	P25398_C69	Exp.2
K	Q16629_K12	Exp.2
C	P07195_C294	Exp.2
D	P22626_D49	Exp.2
M	P60709_M269	Exp.2
E	P42704_E573	Exp.2
C	O00148_C299	Exp.2
K	P10809_K493	Exp.2
C	Q13268_C119	Exp.2
C	Q13268_C111	Exp.2
C	P23528_C39	Exp.2
K	P23528_K144	Exp.2
K	Q15149_K1224	Exp.2
V	Q86U42_V198	Exp.2
C	P35268_C25	Exp.2
C	Q08211_C469	Exp.2
C	P63167_C56	Exp.2
C	Q13148_C244	Exp.2
C	P50991_C252	Exp.2
Q	P60709_Q263	Exp.2
C	O94826_C427	Exp.2
C	Q13268_C212	Exp.2
D	P12814_D781	Exp.2
C	P45880_C47	Exp.2
C	P40939_C349	Exp.2
K	P51991_K126	Exp.2
C	Q09666_C2162	Exp.2
C	P52272_C676	Exp.2
C	P61978_C205	Exp.2
K	P55795_K124	Exp.2
C	P26641_C210	Exp.2
K	P25398_K93	Exp.2
C	P62937_C161	Exp.2
N	P62820_N157	Exp.2
C	O00148_C86	Exp.2
C	Q9Y277_C36	Exp.2
C	Q12905_C37	Exp.2
Q	P60709_Q225	Exp.2
C	P04179_C164	Exp.2
C	P08134_C107	Exp.2
E	P08240_E364	Exp.2
A	Q8TAQ2_A96	Exp.2
C	P84103_C6	Exp.2
C	P40926_C93	Exp.2
M	P60709_M119	Exp.2
L	Q8NC51_L20	Exp.2
T	Q16629_T11	Exp.2
C	P60866_C36	Exp.2
G	Q00839_G490	Exp.2
M	Q562R1_M45	Exp.2
C	P13639_C290	Exp.2
K	P52272_K672	Exp.2
C	P21333_C2543	Exp.2
C	P62701_C41	Exp.2
R	P62805_R93	Exp.2
K	Q14103_K251	Exp.2
G	P10809_G143	Exp.2
C	Q00839_C594	Exp.2
C	P14866_C260	Exp.2
C	P51991_C85	Exp.2
F	P0DPH7_F343	Exp.2
C	P23396_C134	Exp.2
C	P23396_C97	Exp.2
C	P25398_C108	Exp.2
H	Q8NBS9_H250	Exp.2
D	P60709_D4	Exp.2
P	P05388_P25	Exp.2
C	Q15084_C297	Exp.2
C	P43243_C806	Exp.2
C	P43243_C821	Exp.2
T	P08670_T327	Exp.2
R	A0A2R8Y7G9_R117	Exp.2
C	P55072_C572	Exp.2
T	P60709_T186	Exp.2

### Sheet: Freq. of aa mod. by DACones
	DACone 10		DACone 11
Amino acid	#Modified peptides	% of modified aa:	#peptides:	% of modified aa:
A	0	0	0	0
C	92	76.0331	94	72.8682
D	1	0.826446	2	1.55039
E	0	0	2	1.55039
F	0	0	0	0
G	1	0.826446	1	0.775194
H	0	0	2	1.55039
I	0	0	1	0.775194
K	21	17.3554	23	17.8295
L	1	0.826446	0	0
M	0	0	0	0
N	1	0.826446	0	0
P	0	0	1	0.775194
Q	0	0	0	0
R	0	0	0	0
S	0	0	1	0.775194
T	0	0	2	1.55039
V	1	0.826446	0	0
W	0	0	0	0
Y	0	0	0	0
N-terminal	3	2.47934	0	0
C-terminal	0	0	0	0
